# MRTF-dependent cytoskeletal dynamics drive efficient cell cycle progression

**DOI:** 10.1101/2025.06.06.657372

**Authors:** Julie C. Nielsen, Maria Benito-Jardon, Noel Christo Petrela, Jessica Diring, Sofie Bellamy, Richard Treisman

## Abstract

Serum response factor (SRF) and its cofactors, Myocardin-related transcription factors A/B (MRTF-A/B), regulate transcription of numerous cytoskeletal structural and regulatory genes, and most MRTF/SRF inactivation phenotypes reflect deficits in cytoskeletal dynamics. We show that MRTF-SRF activity is required for effective proliferation of both primary and immortalised fibroblast and epithelial cells. Cells lacking the MRTFs or SRF proliferate very slowly, express elevated levels of SASP factors and SA-β-galactosidase activity, and inhibit proliferation of co-cultured primary wildtype cells. They exhibit decreased levels of CDK1 and CKS2 proteins, and elevated levels of CDK inhibitors, usually CDKN1B/p27. These phenotypes, which can be fully reversed by re-expression of MRTF-A, are also seen in wildtype cells arrested by serum deprivation. Moreover, in wildtype cells direct interference with cytoskeletal dynamics through inhibition of ROCKs or Myosin ATPase induces a similar proliferative defect to that seen in MRTF-null cells. MRTF-null cells exhibit multiple cytoskeletal defects, and markedly reduced contractility. We propose that MRTF-SRF driven cytoskeletal dynamics and contractility are essential for operation of the pro-proliferative signal provided by cell-substrate adhesion.
