## Supplementary material for "MRTF-dependent cytoskeletal dynamics drive efficient cell cycle progression": Table S1

### Sheet: qPCR primers
Target	Forward primer	Reverse primer
Btg2	CCCTTCGTGTTTCGTGGACT	GCAATGGAAGCAACCTCGTC
Gapdh	TTGCCATCAACGACCCCTTC	CCGTTGAATTTGCCGTGAGT
Hgf	ACAGGGGAACCAGCAATACC	GCTTGTGAGGGTACTGCGAA
Il1a	CCACCAAAGAACAAAGTCGGG	ACTCCCGAAATAAGGCTGCT
Il6	CCCAATTTCCAATGCTCTCCT	GTCTTGGTCCTTAGCCACTCC
Irak1	CGCCCAGCACTTCTTGTACG	AGGGCGTCCATCACTTTGTAG
Irak2	CCACTCTTCACGGGACATGG	CTGTGCAAGCCTCTGACGA
Mmp2	TCGCCCATCATCAAGTTCCC	TCTTTGTCTGTTTTAGGGGCGA
Mmp3	GGAGGCAGCAGAGAACCTAC	AGGACCGGAAGACCCTTCAT
Mmp9	GCTCTCTACTGGGCGTTAGG	GGAGTCTGGGGTCTGGTTTC
Rps16	CGCACGCTGCAGTACAAGTTACT	ACATGTCCACCACCCTTCACAC
Tgfb2	CGGAGCGACGAGGAGTA	CGGACGATTCTGAAGTAGGGT
Tgfb3	GGACTGGCGGAGCACAA	CGCTGCTTGGCTATGTGC
Tgfbi	TCATGCGACTGCTGACCCTC	TGGTAGGGTGACTTGGCGG
Tlr2	CACTGGGGGTAACATCGCTT	GAGAGAAGTCAGCCCAGCAA

### Sheet: Cloning primers
Insert	Cloning primer fw	Cloning primer rv	Origin	cDNA amplification primer fw	cDNA amplification primer rv
Cdk1	GAGAATTGGCTAGCGCCACCATGGAAGACTATATCAAAATA	TCAGGAACATCGTATGGGTATCCCATCTTCTTAATCTGATTGT	cDNA	TTTGAAACTGCTGGCACTCG	ACGATCTTCCCCTACGACCA
Cks2	GAGAATTGGCTAGCGCCACCATGGCCCACAAGCAGATCTAC	TCAGGAACATCGTATGGGTATCCTTTTTGTTGTTCTTTTGGAA	cDNA	GGAGGGCTGTCGGATTCAAA	TACAGCGCATGCACAGGTAT
Myof	GAGAATTGGCTAGCGCCACCATGCTGCGAGTGATTGTGGAA	TCAGGAACATCGTATGGGTATCCCACATTTGGCTTTACAATCT	pcDNA3.1-MYOF (Addgene 22443)	Na	Na
Rhoa	GAGAATTGGCTAGCGCCACCATGGCTGCCATCCGGAAGAA	TCAGGAACATCGTATGGGTATCACAAGACAAGGCACCCAG	pEF-RhoA(G14V)-myc	Na	Na

### Sheet: CRISPR sgRNAs
Target gene	Target sequence	Format	Supplier	Product type	Catalogue number
Cdkn1a/p21	TCTCCAGGAGGCCCGAGAA	Synthetic guide	Merck	SygRNA - PURedit	MMPD0000006167
Cdkn1b/p27	AATTAAAGGCACCGCCTGG	Lentivirus	Sigma	MISSION gRNA	MMPD0000006177
Cdkn1c/p57	CCCCACCTGCACCGTCTCG	Synthetic guide	Merck	SygRNA - PURedit	MMPD0000006182
