## Supplementary material for "MRTF-dependent cytoskeletal dynamics drive efficient cell cycle progression": Table S1

### Sheet: Primary Antibodies
Target	Supplier	Catalogue #	Assay	Species	Concentration
14-3-3 (pan - H8)	Santa Cruz	sc-1657	WB	Mouse	1:1000
Actin β C4	Santa Cruz	sc-47778	WB	Mouse	1:1000
BrdU	BD Biosciences	347580	FC	Mouse	1:50
CDK1	Abcam	Ab18	WB	Mouse	1:1000
CDK4	Abcam	Ab199728	WB	Rabbit	1:1000
CKS2	Abcam	Ab155078	WB	Rabbit	1:1000
Cyclin D1	Abcam	Ab16663	WB	Rabbit	1:1000
ERK (pan)	BD Biosciences	610124	WB	Mouse	1:1000
ERK pT202/Y204	Cell Signalling Technology	4370	WB	Rabbit	1:1000
GAPDH (14C10)	Cell Signalling Technology	2118S	WB	Rabbit	1:2000
HA (3F10)	Roche	11867431001	WB	Rat	1:1000
Integrin β3	Abcam	Ab197662	WB	Rabbit	1:1000
MRTF-A, raised against aa 447-784	Covalab	Custom	WB	Rabbit	1:1000
MRTF-B, raised against aa 399-742	Covalab	Custom	WB	Rabbit	1:1000
Myoferlin	Abcam	Ab178386	WB	Rabbit	1:1000
p130	Santa Cruz	sc-365163	WB	Mouse	1:1000
p16	Santa Cruz	sc-1207	WB	Rabbit	1:1000
p21	Abcam	Ab188224	WB	Rabbit	1:1000
p27	Abcam	Ab190851	WB	Rabbit	1:1000
p53 (total)	Cell Signalling Technology	2524S	WB	Mouse	1:1000
p53 pS15	Cell Signalling Technology	9283S	WB	Rabbit	1:1000
p57	Abcam	Ab75974	WB	Rabbit	1:1000
Paxillin	BD Biosciences	610051	IF	Mouse	1:300
Rb pS807/811	Cell Signalling Technology	9308	WB	Rabbit	1:1000
RhoA (67B9)	Cell Signalling Technology	2117	WB	Rabbit	1:1000
SRF	Proteintech	16821-1-AP	WB	Rabbit	1:1000
TLR2	Abcam	Ab209216	WB	Rabbit	1:500
Tubulin	Sigma	T5168	WB	Mouse	1:2000

### Sheet: Secondary Antibodies
Antibody	Supplier	Catalogue #	Species	Assay	Concentration
Alexa Fluor 488 anti-mouse	Invitrogen	A21202	Donkey	IF/FC	1:1000
IRDye 680LT anti-mouse	LICOR	926-68022	Donkey	WB	1:10,000
IRDye 800CW anti-mouse	LICOR	925-32212	Donkey	WB	1:10,000
IRDye 800CW anti-rabbit	LICOR	925-32213	Donkey	WB	1:10,000
IRDye 800CW anti-rat	LICOR	925-32219	Goat	WB	1:10,000
